# Small mammals in biodiversity hotspot harbor viruses of epidemic potential

**DOI:** 10.1101/2024.09.10.612213

**Authors:** Yun Feng, Guopeng Kuang, Yuanfei Pan, Jing Wang, Weihong Yang, Wei-chen Wu, Hong Pan, Juan Wang, Xi Han, Lifen Yang, Gen-yang Xin, Yong-tao Shan, Qin-yu Gou, Xue Liu, Deyin Guo, Guodong Liang, Edward C. Holmes, Zihou Gao, Mang Shi

## Abstract

Metagenomic sequencing has transformed our understanding of viral diversity in wildlife and its threat to human health. Despite this progress, many studies have lacked systematic and ecologically informed sampling, which has left numerous potentially emergent viruses undiscovered, and the drivers of their ecology and evolution poorly understood. We conducted an extensive analysis of viruses in the lung, spleen, and gut of 1,688 animals from 38 mammalian species across 428 sites in Yunnan, China—a hotspot for zoonotic diseases. We identified 162 mammalian viral species, including 102 novel species and 24 posing potential risks to humans due to their relationships with known pathogens associated with serious diseases and their ability to cross major host species barriers. Our findings offer an in-depth view of virus organotropism, cross-species transmission, host sharing patterns, and the ecological factors influencing viral evolution, all of which are critical for anticipating and mitigating future zoonotic outbreaks.
