## Supplementary Table 3 for "Small mammals in biodiversity hotspot harbor viruses of epidemic potential"

### Sheet: mammalian virus discovery
Supplementary Table 3: Mammalian viruses identified in this study.
no.	genome_type	viral_order	viral_family	viral_genus	viral_species	strain	host_species	blastx_hits_on_known_viruses	gene/segment	identity_(aa)	length	library	Note	accession	species_demarcation_criteria_in_ICTV	species_demarcation_criteria_used
1	dsRNA	Reovirales	Sedoreoviridae	Orbivirus	Bactrocera dorsalis orbivirus	YNMIX-YNSC212	Crocidura fuliginosa	Bactrocera dorsalis orbivirus	RdRp	99.4	4034	YNSC212	known		<78% amino acid identity of RdRp gene	ICTV
2	dsRNA	Reovirales	Sedoreoviridae	Orbivirus	Yunnan rodent orbivirus 1	DLXY-YNSP25	Rattus norvegicus	Attungu rodent orbivirus	RdRp	77.8	4087	YNSP25	novel		<78% amino acid identity of RdRp gene	ICTV
3	dsRNA	Reovirales	Sedoreoviridae	Orbivirus	Yunnan rodent orbivirus 2	BSTC-YNSF137	Rattus norvegicus	Great Island virus	RdRp	30.9	3182	YNSF137	novel		<78% amino acid identity of RdRp gene	ICTV
4	dsRNA	Reovirales	Sedoreoviridae	Orbivirus	Yunnan rodent orbivirus 3	DQXS-YNSF207	Apodemus chevrieri	Serbia reo-like virus 2	RdRp	73.7	4048	YNSF207	novel		<78% amino acid identity of RdRp gene	ICTV
5	dsRNA	Reovirales	Sedoreoviridae	Orbivirus	Yunnan rodent orbivirus 4	LJGC-YNSF72	Apodemus chevrieri	Yunnan orbivirus	RdRp	30.1	3106	YNSF72	novel		<78% amino acid identity of RdRp gene	ICTV
6	dsRNA	Reovirales	Sedoreoviridae	Orbivirus	Yunnan rodent orbivirus 5	DLDL-YNSF228	Rattus norvegicus	Anopheles hinesorum orbivirus	RdRp	31.7	4001	YNSF228	novel		<78% amino acid identity of RdRp gene	ICTV
7	dsRNA	Reovirales	Sedoreoviridae	Orbivirus	Yunnan rodent orbivirus 6	DHMS-YNSF02	Rattus tanezumi	Serbia reo-like virus 2	RdRp	67.1	4034	YNSF02	novel		<78% amino acid identity of RdRp gene	ICTV
8	dsRNA	Reovirales	Sedoreoviridae	Orbivirus	Yunnan shrew orbivirus 1	YNMIX-YNSF114	Crocidura fuliginosa	Attungu rodent orbivirus	RdRp	28.5	3063	YNSF114	novel		<78% amino acid identity of RdRp gene	ICTV
9	dsRNA	Reovirales	Sedoreoviridae	Orbivirus	Yunnan shrew orbivirus 2	YNMIX-YNSP212	Crocidura fuliginosa	Peruvian horse sickness virus	RdRp	28.2	3047	YNSP212	novel		<78% amino acid identity of RdRp gene	ICTV
10	dsRNA	Reovirales	Sedoreoviridae	Orbivirus	Yunnan shrew orbivirus 3	HHMIX-YNSP119	Anourosorex squamipes	Serbia reo-like virus 2	RdRp	69.3	3933	YNSP119	novel		<78% amino acid identity of RdRp gene	ICTV
11	dsRNA	Reovirales	Sedoreoviridae	Orbivirus	Yunnan shrew orbivirus 4	YNMIX-YNSF115	Suncus murinus	Wad Medani virus	RdRp	27.5	3100	YNSF115	novel		<78% amino acid identity of RdRp gene	ICTV
12	dsRNA	Reovirales	Sedoreoviridae	Orbivirus	Yunnan shrew orbivirus 5	YNMIX-YNSC212	Crocidura fuliginosa	Anopheles hinesorum orbivirus	RdRp	29	3813	YNSC212	novel		<78% amino acid identity of RdRp gene	ICTV
13	dsRNA	Reovirales	Sedoreoviridae	Orbivirus	Yunnan shrew orbivirus 6	BSTC-YNSC81	Anourosorex squamipes	Anopheles hinesorum orbivirus	RdRp	29.1	3754	YNSC81	novel		<78% amino acid identity of RdRp gene	ICTV
14	dsRNA	Reovirales	Sedoreoviridae	Orbivirus	Yunnan shrew orbivirus 7	LJNL-YNSC78	Crocidura fuliginosa	Bactrocera dorsalis orbivirus isolate Bt	RdRp	69.9	3578	YNSC78	novel		<78% amino acid identity of RdRp gene	ICTV
15	dsRNA	Reovirales	Sedoreoviridae	Orbivirus	Yunnan shrew orbivirus 8	LJNL-YNSC78	Crocidura fuliginosa	Wenling scaldfish reovirus	RdRp	30.9	4881	YNSC78	novel		<78% amino acid identity of RdRp gene	ICTV
16	dsRNA	Reovirales	Sedoreoviridae	Rotavirus	Rotavirus A	YNMIX-YNSC110	Niviventer andersoni	Rotavirus A	VP6	96.3	3330	YNSC110	known		<53% amino acid identity of VP6	ICTV
17	dsRNA	Reovirales	Sedoreoviridae	Rotavirus	Rotavirus B	DHYJ-YNSC09	Rattus tanezumi	Rotavirus B	VP6	91	3515	YNSC09	known		<53% amino acid identity of VP6	ICTV
18	dsRNA	Reovirales	Sedoreoviridae	Rotavirus	Yunnan shrew rotavirus 1	LJNL-YNSC78	Crocidura fuliginosa	Rotavirus L	VP6	70.7	3555	YNSC78	novel		<53% amino acid identity of VP6	ICTV
19	dsRNA	Reovirales	Sedoreoviridae	Rotavirus	Yunnan shrew rotavirus 2	YNMIX-YNSC212	Crocidura fuliginosa	Rotavirus sp.	VP6	66.3	3330	YNSC212	novel		<53% amino acid identity of VP6	ICTV
20	dsRNA	Reovirales	Spinareoviridae	Orthoreovirus	Mammalian orthoreovirus	QJZY-YNSC233	Rattus tanezumi	Mammalian orthoreovirus	RdRp	99.5	3856	YNSC233	known		<85% amino acid identity of RdRp gene	ICTV
21	dsRNA	Reovirales	Spinareoviridae	Orthoreovirus	Yunnan shrew orthoreovirus 1	DLHQ-YNSC85	Crocidura fuliginosa	Corvid orthoreovirus	RdRp	74.2	3185	YNSC85	novel		<85% amino acid identity of RdRp gene	ICTV
22	dsRNA	Reovirales	Spinareoviridae	Orthoreovirus	Yunnan shrew orthoreovirus 2	NJGS-YNSC20	Anourosorex squamipes	Pteropine orthoreovirus	RdRp	68.1	3841	YNSC20	novel		<85% amino acid identity of RdRp gene	ICTV
23	ssRNA	Amarillovirales	Flaviviridae	Hepacivirus	Northern treeshrew hepacivirus	PEMIX-YNSP105	Tupaia belangeri	Northern treeshrew hepacivirus	NS5B	97.6	8420	YNSP105	known		> 0.3 in the NS5B region	ICTV
24	ssRNA	Amarillovirales	Flaviviridae	Hepacivirus	Wenzhou Apodemus agrarius hepacivirus 1	YNMIX-YNSP114	Crocidura fuliginosa	Wenzhou Apodemus agrarius hepacivirus 1	NS5B	72.4	10742	YNSP114	known		> 0.3 in the NS5B region	ICTV
25	ssRNA	Amarillovirales	Flaviviridae	Hepacivirus	Wufeng Typhlomys cinereus hepacivirus 3	NJLS-YNSF14	Eothenomys miletus	Wufeng Typhlomys cinereus hepacivirus 3	NS5B	92.6	8980	YNSF14	known		> 0.3 in the NS5B region	ICTV
26	ssRNA	Amarillovirales	Flaviviridae	Hepacivirus	Yunnan rodent hepacivirus 1	DLYL-YNSP88	Rattus andamanensis	Hepacivirus sp.	NS5B	85.2	9576	YNSP88	novel		> 0.3 in the NS5B region	ICTV
27	ssRNA	Amarillovirales	Flaviviridae	Hepacivirus	Yunnan rodent hepacivirus 2	HHJP-YNSP221	Typhlomys cinereus	Rodent hepacivirus	NS5B	59.9	10517	YNSP221	novel		> 0.3 in the NS5B region	ICTV
28	ssRNA	Amarillovirales	Flaviviridae	Hepacivirus	Yunnan tree shrew hepacivirus 1	BSMIX-YNSP104	Tupaia belangeri	Rodent hepacivirus	NS5B	36.2	5847	YNSP104	novel		> 0.3 in the NS5B region	ICTV
29	ssRNA	Amarillovirales	Flaviviridae	Pegivirus	Tree shrew pegivirus	PEMIX-YNSF105	Tupaia belangeri	Tree shrew pegivirus	NS5B	90	11008	YNSF105	known		> 0.31–0.36 in the NS5B region	ICTV
30	ssRNA	Amarillovirales	Flaviviridae	Pegivirus	Norway rat pegivirus	ZTYL-YNSF191	Niviventer confucianus	Norway rat pegivirus	NS5B	82.5	10564	YNSF191	known		> 0.31–0.36 in the NS5B region	ICTV
31	ssRNA	Amarillovirales	Flaviviridae	Pegivirus	Yunnan rodent pegivirus 1	YXHN-YNSF218	Dremomys pernyi	Pegivirus carolliae	NS5B	56.4	7412	YNSF218	novel		> 0.31–0.36 in the NS5B region	ICTV
32	ssRNA	Amarillovirales	Flaviviridae	Pestivirus	Kioloa rodent pestivirus	LCCY-YNSP138	Rattus tanezumi	Kioloa rodent pestivirus	NS5B	95.3	12567	YNSP138	known		Nucleotide and deduced amino acid sequence relatedness, Antigenic relatedness, and Host of origin.	<90% amino acid identity of RdRp gene
33	ssRNA	Amarillovirales	Flaviviridae	Pestivirus	Norway rat pestivirus	KMLQ-YNSF140	Rattus norvegicus	Norway rat pestivirus	NS5B	96	13028	YNSF140	known		Nucleotide and deduced amino acid sequence relatedness, Antigenic relatedness, and Host of origin.	<90% amino acid identity of RdRp gene
34	ssRNA	Bunyavirales	Arenaviridae	Mammarenavirus	Ryukyu mammarenavirus	CXMIX-YNSF117	Mus musculus	Ryukyu mammarenavirus	L	94.4	7367	YNSF117	known		<76% identity in the L segment	ICTV
35	ssRNA	Bunyavirales	Arenaviridae	Mammarenavirus	Wenzhou virus	QJXW-YNSP180	Rattus norvegicus	Wenzhou mammarenavirus	L	95.5	7229	YNSP180	known		<76% identity in the L segment	ICTV
36	ssRNA	Bunyavirales	Arenaviridae	Mammarenavirus	Yunnan rodent mammarenavirus 1	HHJP-YNSC97	Niviventer fulvescens	Loie River virus isolate R5074	L	80.1	6833	YNSC97	novel		<76% identity in the L segment	ICTV
37	ssRNA	Bunyavirales	Arenaviridae	Mammarenavirus	Yunnan shrew mammarenavirus 1	LJNL-YNSF78	Crocidura fuliginosa	Mammarenavirus alashanense	L	39.3	6971	YNSF78	novel		<76% identity in the L segment	ICTV
38	ssRNA	Bunyavirales	Hantaviridae	Orthohantavirus	Orthohantavirus caobangense	HHMIX-YNSP119	Anourosorex squamipes	Orthohantavirus caobangense	glycoprotein	97		YNSP119	known		>12% amino acid difference of the glycoprotein	ICTV
39	ssRNA	Bunyavirales	Hantaviridae	Orthohantavirus	Orthohantavirus hantanense	YNMIX-YNSC109	Niviventer confucianus	Orthohantavirus hantanense	glycoprotein	97.5	3586	YNSC109	known		>12% amino acid difference of the glycoprotein	ICTV
40	ssRNA	Bunyavirales	Hantaviridae	Orthohantavirus	Orthohantavirus luxiense	LJGC-YNSF73	Eothenomys miletus	Orthohantavirus luxiense	glycoprotein	93.7		YNSF73	known		>12% amino acid difference of the glycoprotein	ICTV
41	ssRNA	Bunyavirales	Hantaviridae	Orthohantavirus	Orthohantavirus seoulense	DLMD-YNSF122	Rattus norvegicus	Orthohantavirus seoulense	glycoprotein	99.8	3654	YNSF122	known		>12% amino acid difference of the glycoprotein	ICTV
42	ssRNA	Bunyavirales	Nairoviridae	Orthonairovirus	Yunnan shrew orthonairovirus 1	DHMS-YNSC03	Suncus murinus	Orthonairovirus erveense	L	54.8	11998	YNSC03	novel		< 93% amino acid identity of RdRp gene	ICTV
43	ssRNA	Bunyavirales	Nairoviridae	Orthonairovirus	Yunnan shrew orthonairovirus 2	DQWX-YNSP209	Crocidura attenuata	Wufeng Crocidura attenuata orthonairovirus 1	L	67.1	10872	YNSP209	novel		< 93% amino acid identity of RdRp gene	ICTV
44	ssRNA	Bunyavirales	Phenuiviridae	Phlebovirus	Yunnan rodent phlebovirus 1	DHMS-YNSP01	Rattus tanezumi	Hedi virus	L	64.5	6479	YNSP01	novel		< 95% amino acid identity of RdRp gene	ICTV
45	ssRNA	Hepelivirales	Hepeviridae	NA	Yunnan shrew hepevirus 1	DQWX-YNSC209	Crocidura attenuata	Avian associated hepe-like virus 3	RdRp	39.1	4744	YNSC209	novel		Members of different species in the genus are phylogenetically distinct based upon analysis of ORF1 and ORF4.	<90% amino acid identity of RdRp gene
46	ssRNA	Hepelivirales	Hepeviridae	Rocahepevirus	Rocahepevirus ratti	DLYL-YNSP87	Eothenomys miletus	Rocahepevirus ratti	RdRp	92.8	7058	YNSP87	known		Members of different species in the genus are phylogenetically distinct based upon analysis of ORF1 and ORF2.	<90% amino acid identity of RdRp gene
47	ssRNA	Mononegavirales	Bornaviridae	Orthobornavirus	Yunnan shrew orthobornavirus 1	BSTC-YNSP82	Crocidura fuliginosa	Orthobornavirus bornaense	RdRp	87.6	8848	YNSP82	novel		None	<90% amino acid identity of RdRp gene
48	ssRNA	Mononegavirales	Paramyxoviridae	Jeilongvirus	Beilong virus	CXNH-YNSP46	Rattus norvegicus	Beilong virus	RdRp	99.2	19176	YNSP46	known		the distance in the phylogenic tree based on the comparison of complete large (L) protein amino acid sequences.	<90% amino acid identity of RdRp gene
49	ssRNA	Mononegavirales	Paramyxoviridae	Jeilongvirus	Tailam virus	KMPL-YNSF94	Rattus andamanensis	Tailam virus	RdRp	98.7	19289	YNSF94	known		the distance in the phylogenic tree based on the comparison of complete large (L) protein amino acid sequences.	<90% amino acid identity of RdRp gene
50	ssRNA	Mononegavirales	Paramyxoviridae	Morbillivirus	Yunnan shrew morbillivirus 1	PELC-YNSC96	Suncus murinus	Morbillivirus canis	RdRp	69.3	10602	YNSC96	novel		the distance in the phylogenic tree based on the comparison of complete large (L) protein amino acid sequences.	<90% amino acid identity of RdRp gene
51	ssRNA	Mononegavirales	Paramyxoviridae	Narmovirus	Tupaia paramyxovirus	YNMIX-YNSP105	Tupaia belangeri	Tupaia paramyxovirus	RdRp	90.3	17926	YNSP105	known		the distance in the phylogenic tree based on the comparison of complete large (L) protein amino acid sequences.	<90% amino acid identity of RdRp gene
52	ssRNA	Mononegavirales	Paramyxoviridae	Narmovirus	Yunnan rodent narmovirus 1	WSXC-YNSF164	Rattus norvegicus	Narmovirus mossmanense	RdRp	88.2	4909	YNSF164	novel		the distance in the phylogenic tree based on the comparison of complete large (L) protein amino acid sequences.	<90% amino acid identity of RdRp gene
53	ssRNA	Nidovirales	Arteriviridae	Muarterivirus	Yunnan shrew muarterivirus 1	BSTC-YNSP82	Crocidura fuliginosa	Jingmen shrew arterivirus 1	RdRp	74.5	13736	YNSP82	novel		Pairwise patristic distances (PPD)	<90% amino acid identity of RdRp gene
54	ssRNA	Nidovirales	Arteriviridae	Muarterivirus	Yunnan shrew muarterivirus 2	YNMIX-YNSF212	Crocidura fuliginosa	Jingmen shrew arterivirus 1	RdRp	75.1	8262	YNSF212	novel		Pairwise patristic distances (PPD)	<90% amino acid identity of RdRp gene
55	ssRNA	Nidovirales	Arteriviridae	NA	Rodent arterivirus	HHLX-YNSP99	Eothenomys miletus	Rodent arterivirus	RdRp	92.4	11866	YNSP99	known		Pairwise patristic distances (PPD)	<90% amino acid identity of RdRp gene
56	ssRNA	Nidovirales	Arteriviridae	NA	Yunnan rodent arterivirus 1	NJLP-YNSP19	Eothenomys miletus	Rodent arterivirus	RdRp	82.2	12664	YNSP19	novel		Pairwise patristic distances (PPD)	<90% amino acid identity of RdRp gene
57	ssRNA	Nidovirales	Coronaviridae	Alphacoronavirus	Coronavirus AcCoV-JC34	DQXS-YNSC207	Apodemus chevrieri	Coronavirus AcCoV-JC34	RdRp	99.7	27559	YNSC207	known		< 90% aa sequence identity in the conserved replicase domains	ICTV
58	ssRNA	Nidovirales	Coronaviridae	Alphacoronavirus	Lucheng Rn rat coronavirus	LCCY-YNSC138	Rattus tanezumi	Lucheng Rn rat coronavirus	RdRp	98	28767	YNSC138	known		< 90% aa sequence identity in the conserved replicase domains	ICTV
59	ssRNA	Nidovirales	Coronaviridae	Betacoronavirus	Betacoronavirus HKU24	DHRL-YNSC04	Rattus tanezumi	Betacoronavirus HKU24	RdRp	99.8	31221	YNSC04	known		< 90% aa sequence identity in the conserved replicase domains	ICTV
60	ssRNA	Nidovirales	Coronaviridae	Betacoronavirus	Murine hepatitis virus	PENE-YNSF150	Rattus tanezumi	Murine hepatitis virus	RdRp	93	31198	YNSF150	known		< 90% aa sequence identity in the conserved replicase domains	ICTV
61	ssRNA	Picornavirales	Caliciviridae	Norovirus	Yunnan rodent norovirus 1	PEML-YNSC173	Rattus tanezumi	Norwalk virus	RdRp	70.4	7320	YNSC173	novel		None	<90% amino acid identity of RdRp gene
62	ssRNA	Picornavirales	Caliciviridae	Sapovirus	Yunnan rodent sapovirus 1	BNML-YNSC33	Rattus tanezumi	Sapovirus rat/S4-82	RdRp	81.3	7157	YNSC33	novel		None	<90% amino acid identity of RdRp gene
63	ssRNA	Picornavirales	Caliciviridae	Sapovirus	Yunnan rodent sapovirus 2	BNML-YNSC33	Rattus tanezumi	Sapporo virus	RdRp	58.8	7221	YNSC33	novel		None	<90% amino acid identity of RdRp gene
64	ssRNA	Picornavirales	Caliciviridae	Sapovirus	Yunnan shrew sapovirus 1	PELC-YNSC96	Suncus murinus	Sapporo virus	RdRp	42.4	4973	YNSC96	novel		None	<90% amino acid identity of RdRp gene
65	ssRNA	Picornavirales	Picornaviridae	Cardiovirus	Cardiovirus B	YNMIX-YNSC213	Micromys minutus	Cardiovirus B	polyprotein	85.3	8055	YNSC213	known		>30% divergent in polyprotein aa sequence	ICTV
66	ssRNA	Picornavirales	Picornaviridae	Cardiovirus	Cardiovirus C	QJLL-YNSC169	Rattus norvegicus	Cardiovirus C	polyprotein	94.7	8115	YNSC169	known		>30% divergent in polyprotein aa sequence	ICTV
67	ssRNA	Picornavirales	Picornaviridae	Cardiovirus	Cardiovirus F	BSTC-YNSC83	Eothenomys miletus	Cardiovirus F	polyprotein	88.4	5679	YNSC83	known		>30% divergent in polyprotein aa sequence	ICTV
68	ssRNA	Picornavirales	Picornaviridae	Cardiovirus	Yunnan rodent cardiovirus 1	BNML-YNSC33	Rattus norvegicus	Cardiovirus B	polyprotein	74.1	7998	YNSC33	known		>30% divergent in polyprotein aa sequence	ICTV
69	ssRNA	Picornavirales	Picornaviridae	Crohivirus	Yunnan rodent crohivirus 1	CXLF-YNSC58	Rattus norvegicus	Crohivirus B	polyprotein	51.4	7249	YNSC58	novel		>55% divergent in polyprotein aa sequence	ICTV
70	ssRNA	Picornavirales	Picornaviridae	Crohivirus	Yunnan shrew crohivirus 1	LJNL-YNSC78	Crocidura fuliginosa	Crohivirus A	polyprotein	52.7	7667	YNSC78	novel		>55% divergent in polyprotein aa sequence	ICTV
71	ssRNA	Picornavirales	Picornaviridae	Hepatovirus	Hepatovirus D	HHLX-YNSP99	Eothenomys miletus	Hepatovirus D	polyprotein	87.5	7527	YNSP99	known		>30% divergent in polyprotein amino acid sequence	ICTV
72	ssRNA	Picornavirales	Picornaviridae	Hepatovirus	Yunnan shrew hepatovirus 1	PELC-YNSC96	Suncus murinus	Hepatovirus C	polyprotein	68.9	7633	YNSC96	novel		>30% divergent in polyprotein amino acid sequence	ICTV
73	ssRNA	Picornavirales	Picornaviridae	Hunnivirus	Hunnivirus A	ZTYJ-YNSC203	Niviventer fulvescens	Hunnivirus A	polyprotein	92.2	7408	YNSC203	known		Not defined as there is only a single species in the genus	<90% amino acid identity of RdRp gene
74	ssRNA	Picornavirales	Picornaviridae	Hunnivirus	Yunnan rodent hunnivirus 1	LJGC-YNSC71	Apodemus chevrieri	Bovine hunnivirus	polyprotein	85	7634	YNSC71	novel		Not defined as there is only a single species in the genus	<90% amino acid identity of RdRp gene
75	ssRNA	Picornavirales	Picornaviridae	Hunnivirus	Yunnan rodent hunnivirus 2	LCYD-YNSC170	Rattus tanezumi	Hunnivirus A1	polyprotein	80.6	7301	YNSC170	novel		Not defined as there is only a single species in the genus	<90% amino acid identity of RdRp gene
76	ssRNA	Picornavirales	Picornaviridae	Hunnivirus	Yunnan rodent hunnivirus 3	YXHN-YNSC218	Dremomys pernyi	Squirrel hunnivirus	polyprotein	76.7	7253	YNSC218	novel		Not defined as there is only a single species in the genus	<90% amino acid identity of RdRp gene
77	ssRNA	Picornavirales	Picornaviridae	Kobuvirus	Aichivirus A	PENE-YNSP151	Rattus tanezumi	Aichivirus A	polyprotein	98.8	8290	YNSP151	known		>30% divergent in polyprotein aa sequence	ICTV
78	ssRNA	Picornavirales	Picornaviridae	Kobuvirus	Yunnan rodent kobuvirus 1	DHRL-YNSC05	Rattus tanezumi	Rabbit picornavirus 1	polyprotein	60.9	8366	YNSC05	novel		>30% divergent in polyprotein aa sequence	ICTV
79	ssRNA	Picornavirales	Picornaviridae	Kunsagivirus	Yunnan rodent kunsagivirus 1	HHLX-YNSF99	Eothenomys miletus	Kunsagivirus A	polyprotein	77.9	6462	YNSF99	novel		The divergence > 0.51 for P1 and > 0.52 for 3CD	ICTV
80	ssRNA	Picornavirales	Picornaviridae	Megrivirus	Megrivirus C	LCYX-YNSC171	Rattus tanezumi	Megrivirus C	polyprotein	91.7	9084	YNSC171	known		>40% divergent in 2C + 3CD aa sequence	ICTV
81	ssRNA	Picornavirales	Picornaviridae	Mosavirus	Rattus argentiventer mosavirus	LCCY-YNSC139	Rattus tanezumi	Rattus argentiventer mosavirus	polyprotein	94.8	8021	YNSC139	known		>30% divergent in polyprotein aa sequence	ICTV
82	ssRNA	Picornavirales	Picornaviridae	Mupivirus	Mupivirus A	DLXY-YNSC25	Rattus norvegicus	Mupivirus A	polyprotein	97.9	8413	YNSC25	known		Not defined as there is only a single species in the genus	<90% amino acid identity of RdRp gene
83	ssRNA	Picornavirales	Picornaviridae	Mupivirus	Yunnan rodent mupivirus 1	HHLX-YNSC100	Apodemus chevrieri	Mupivirus A	polyprotein	68.8	8487	YNSC100	novel		Not defined as there is only a single species in the genus	<90% amino acid identity of RdRp gene
84	ssRNA	Picornavirales	Picornaviridae	NA	Niviventer confucianus picornavirus	LCCY-YNSC139	Rattus tanezumi	Niviventer confucianus picornavirus	RdRp	95.8	7871	YNSC139	known		None	<90% amino acid identity of RdRp gene
85	ssRNA	Picornavirales	Picornaviridae	NA	Yunnan rodent picornavirus 1	LJGC-YNSC73	Eothenomys miletus	Apodemus agrarius picornavirus	RdRp	53.6	7993	YNSC73	novel		None	<90% amino acid identity of RdRp gene
86	ssRNA	Picornavirales	Picornaviridae	NA	Yunnan rodent picornavirus 2	ZTMIX-YNSP193	Niviventer fulvescens	Apodemus agrarius picornavirus	RdRp	89.1	7757	YNSP193	novel		None	<90% amino acid identity of RdRp gene
87	ssRNA	Picornavirales	Picornaviridae	NA	Yunnan rodent picornavirus 3	HHLX-YNSC101	Apodemus chevrieri	Apodemus agrarius picornavirus	RdRp	89.5	8143	YNSC101	novel		None	<90% amino acid identity of RdRp gene
88	ssRNA	Picornavirales	Picornaviridae	NA	Yunnan rodent picornavirus 4	LJYL-YNSC74	Apodemus chevrieri	Mus musculus picornavirus	RdRp	70.3	7499	YNSC74	novel		None	<90% amino acid identity of RdRp gene
89	ssRNA	Picornavirales	Picornaviridae	NA	Yunnan rodent picornavirus 5	YNMIX-YNSC216	Leopoldamys edwardsi	Niviventer confucianus picornavirus	RdRp	67.2	7942	YNSC216	novel		None	<90% amino acid identity of RdRp gene
90	ssRNA	Picornavirales	Picornaviridae	NA	Yunnan rodent picornavirus 6	NJ LS-YNSC15	Eothenomys miletus	Sapelovirus sp.	RdRp	54.8	7277	YNSC15	novel		None	<90% amino acid identity of RdRp gene
91	ssRNA	Picornavirales	Picornaviridae	NA	Yunnan shrew picornavirus 1	ZTMIX-YNSC195	Anourosorex squamipes	Aichivirus C	RdRp	37	8068	YNSC195	novel		None	<90% amino acid identity of RdRp gene
92	ssRNA	Picornavirales	Picornaviridae	NA	Yunnan shrew picornavirus 2	LJNL-YNSC78	Crocidura fuliginosa	Suncus murinus picornavirus	RdRp	65.8	8706	YNSC78	novel		None	<90% amino acid identity of RdRp gene
93	ssRNA	Picornavirales	Picornaviridae	NA	Yunnan shrew picornavirus 3	BSTC-YNSC81	Anourosorex squamipes	Sapelovirus sp.	RdRp	71.7	7903	YNSC81	novel		>30% divergent in polyprotein aa sequence	ICTV
94	ssRNA	Picornavirales	Picornaviridae	NA	Yunnan shrew picornavirus 4	YNMIX-YNSC212	Crocidura fuliginosa	Cadicivirus B	RdRp	44.8	8677	YNSC212	novel		None	<90% amino acid identity of RdRp gene
95	ssRNA	Picornavirales	Picornaviridae	Parechovirus	Yunnan rodent parechovirus 1	HHLX-YNSP99	Eothenomys miletus	Falcon picornavirus	polyprotein	72.1	3586	YNSP99	novel		>30% divergent in polyprotein aa sequence	ICTV
96	ssRNA	Picornavirales	Picornaviridae	Parechovirus	Yunnan rodent parechovirus 2	YNMIX-YNSC189	Mus musculus	Falcon picornavirus	polyprotein	77.5	7719	YNSC189	novel		>30% divergent in polyprotein aa sequence	ICTV
97	ssRNA	Picornavirales	Picornaviridae	Parechovirus	Yunnan rodent parechovirus 3	LCGM-YNSC172	Rattus tanezumi	Rattus tanezumi parechovirus	polyprotein	87.7	7991	YNSC172	novel		>30% divergent in polyprotein aa sequence	ICTV
98	ssRNA	Picornavirales	Picornaviridae	Rabovirus	Rabovirus A	DlXY-YNSC27	Rattus tanezumi	Rabovirus A	polyprotein	80.5	7834	YNSC27	known		>30% divergent in the polyprotein aa sequence	ICTV
99	ssRNA	Picornavirales	Picornaviridae	Rosavirus	Rosavirus B	HHKY-YNSC161	Niviventer confucianus	Rosavirus B	polyprotein	96.4	9215	YNSC161	known		>30% divergent in the polyprotein aa sequence	ICTV
100	ssRNA	Picornavirales	Picornaviridae	Rosavirus	Rosavirus C	LJGC-YNSC72	Apodemus chevrieri	Rosavirus C	polyprotein	82.5	8927	YNSC135	known		>30% divergent in the polyprotein aa sequence	ICTV
101	ssRNA	Picornavirales	Picornaviridae	Rosavirus	Yunnan rodent rosavirus 1	DHRL-YNSC05	Rattus tanezumi	Rosavirus B	polyprotein	71.8	8237	YNSC05	novel		>30% divergent in the polyprotein aa sequence	ICTV
102	ssRNA	Stellavirales	Astroviridae	Mamastrovirus	Civet astrovirus	WSFN-YNSC177	Rattus tanezumi	Civet astrovirus	RdRp	97.5	6780	YNSC177	known		Within each genogroup, amino acid genetic distances between genotypes range between 0.338 and 0.798.	<90% amino acid identity of RdRp gene
103	ssRNA	Stellavirales	Astroviridae	Mamastrovirus	Jingmen rodent astrovirus 2	DQWX-YNSC206	Rattus norvegicus	Jingmen rodent astrovirus 2	RdRp	98.5	6822	YNSC206	known		Within each genogroup, amino acid genetic distances between genotypes range between 0.338 and 0.798.	<90% amino acid identity of RdRp gene
104	ssRNA	Stellavirales	Astroviridae	Mamastrovirus	Jingmen rodent astrovirus 3	ZTYJ-YNSC199	Rattus tanezumi	Rodent astrovirus	RdRp	94.4	6249	YNSC199	known		Within each genogroup, amino acid genetic distances between genotypes range between 0.338 and 0.798.	<90% amino acid identity of RdRp gene
105	ssRNA	Stellavirales	Astroviridae	Mamastrovirus	Longquan rodent astrovirus 1	ZTYS-YNSC187	Apodemus chevrieri	Longquan rodent astrovirus 1	RdRp	90.5	4618	YNSC187	known		Within each genogroup, amino acid genetic distances between genotypes range between 0.338 and 0.798.	<90% amino acid identity of RdRp gene
106	ssRNA	Stellavirales	Astroviridae	Mamastrovirus	Murine astrovirus	HHMIX-YNSC106	Niviventer confucianus	Murine astrovirus	RdRp	96.5	3076	YNSC106	known		Within each genogroup, amino acid genetic distances between genotypes range between 0.338 and 0.798.	<90% amino acid identity of RdRp gene
107	ssRNA	Stellavirales	Astroviridae	Mamastrovirus	Rodent astrovirus	YNMIX-YNSC216	Leopoldamys edwardsi	Rodent astrovirus	RdRp	93.8	6893	YNSC216	known		Within each genogroup, amino acid genetic distances between genotypes range between 0.338 and 0.798.	<90% amino acid identity of RdRp gene
108	ssRNA	Stellavirales	Astroviridae	Mamastrovirus	Wufeng rodent astrovirus 1	CXCX-YNSC36	Rattus norvegicus	Wufeng rodent astrovirus 1	RdRp	95.8	6565	YNSC36	known		Within each genogroup, amino acid genetic distances between genotypes range between 0.338 and 0.798.	<90% amino acid identity of RdRp gene
109	ssRNA	Stellavirales	Astroviridae	Mamastrovirus	Yunnan rodent mamastrovirus 1	HHJP-YNSC152	Rattus tanezumi	Wufeng rodent astrovirus 1	RdRp	85.5	6650	YNSC152	novel		Within each genogroup, amino acid genetic distances between genotypes range between 0.338 and 0.798.	<90% amino acid identity of RdRp gene
110	ssRNA	Stellavirales	Astroviridae	Mamastrovirus	Yunnan rodent mamastrovirus 2	NJLS-YNSC15	Eothenomys miletus	Vole astrovirus	RdRp	77.3	6871	YNSC15	novel		Within each genogroup, amino acid genetic distances between genotypes range between 0.338 and 0.798.	<90% amino acid identity of RdRp gene
111	ssRNA	Stellavirales	Astroviridae	Mamastrovirus	Yunnan rodent mamastrovirus 3	ZTMIX-YNSC193	Niviventer fulvescens	Rodent astrovirus	RdRp	88.2	6605	YNSC193	novel		Within each genogroup, amino acid genetic distances between genotypes range between 0.338 and 0.798.	<90% amino acid identity of RdRp gene
112	ssRNA	Stellavirales	Astroviridae	Mamastrovirus	Yunnan rodent mamastrovirus 4	YNMIX-YNSC210	Rattus norvegicus	Rodent astrovirus	RdRp	88.9	6730	YNSC210	novel		Within each genogroup, amino acid genetic distances between genotypes range between 0.338 and 0.798.	<90% amino acid identity of RdRp gene
113	ssRNA	Stellavirales	Astroviridae	Mamastrovirus	Yunnan rodent mamastrovirus 5	DHMS-YNSC01	Rattus tanezumi	Vole astrovirus	RdRp	89.9	7312	YNSC01	novel		Within each genogroup, amino acid genetic distances between genotypes range between 0.338 and 0.798.	<90% amino acid identity of RdRp gene
114	ssRNA	Stellavirales	Astroviridae	Mamastrovirus	Yunnan shrew mamastrovirus 1	LJNL-YNSC78	Crocidura fuliginosa	Jingmen shrew astrovirus 1	RdRp	82.9	6584	YNSC78	novel		Within each genogroup, amino acid genetic distances between genotypes range between 0.338 and 0.798.	<90% amino acid identity of RdRp gene
115	ssRNA	Stellavirales	Astroviridae	Mamastrovirus	Yunnan shrew mamastrovirus 2	HHLX-YNSP102	Anourosorex squamipes	Bat astrovirus	RdRp	76.4	6657	YNSP102	novel		Within each genogroup, amino acid genetic distances between genotypes range between 0.338 and 0.798.	<90% amino acid identity of RdRp gene
116	ssRNA	Stellavirales	Astroviridae	NA	Yunnan shrew astrovirus 1	LJNL-YNSC78	Crocidura fuliginosa	Wenzhou rodent astrovirus 1	RdRp	88.9	6389	YNSC78	novel		Within each genogroup, amino acid genetic distances between genotypes range between 0.338 and 0.798.	<90% amino acid identity of RdRp gene
117	ssRNA-RT	Ortervirales	Retroviridae	Betaretrovirus	Yunnan shrew betaretrovirus 1	YNMIX-YNSC115	Suncus murinus	Bovine retrovirus CH15	pol	47.6	9215	YNSC115	novel		None	<90% amino acid identity of pol gene
118	ssRNA-RT	Ortervirales	Retroviridae	Gammaretrovirus	Gibbon ape leukemia virus	ZTYS-YNSP187	Apodemus chevrieri	Gibbon ape leukemia virus	pol	99.2	8102	YNSP187	known		None	<90% amino acid identity of pol gene
119	ssRNA-RT	Ortervirales	Retroviridae	Gammaretrovirus	Murine leukemia virus	YNMIX-YNSF117	Mus musculus	Murine leukemia virus	pol	92.3	8290	YNSF117	known		None	<90% amino acid identity of pol gene
120	ssRNA-RT	Ortervirales	Retroviridae	Gammaretrovirus	Yunnan rodent gammaretrovirus 1	NJLS-YNSP16	Mus pahari	Murine leukemia virus	pol	80.8	8299	YNSP16	novel		None	<90% amino acid identity of pol gene
121	dsDNA	Herpesvirales	Orthoherpesviridae	Muromegalovirus	Yunan rodent muromegalovirus 1	WSXC-YNSF164	Rattus norvegicus	Muromegalovirus muridbeta1	DNA pol	73.5	1013	YNSF164	novel		the basis of phylogenetic grouping of viruses	<90% amino acid identity of Major CAP
122	dsDNA	Rowavirales	Adenoviridae	Mastadenovirus	Yunan rodent mastadenovirus 1	BNML-YNSC33	Rattus tanezumi	Murine adenovirus 2	DNA pol	72.7	30576	YNSC33	novel		None	<90% amino acid identity of DNA pol gene
123	dsDNA	Rowavirales	Adenoviridae	Mastadenovirus	Yunan rodent mastadenovirus 2	BSTC-YNSC83	Eothenomys miletus	red squirrel adenovirus 1	DNA pol	70.4	5503	YNSC83	novel		None	<90% amino acid identity of DNA pol gene
124	dsDNA	Rowavirales	Adenoviridae	Mastadenovirus	Yunan rodent mastadenovirus 3	LCGM-YNSC172	Rattus tanezumi	red squirrel adenovirus 1	DNA pol	57.1	3889	YNSC172	novel		None	<90% amino acid identity of DNA pol gene
125	dsDNA	Sepolyvirales	Polyomaviridae	Alphapolyomavirus	Rattus norvegicus polyomavirus 1	DHLC-YNSF11	Rattus tanezumi	Rattus norvegicus polyomavirus 1	VP1	97.7	5304	YNSF11	known		None	<90% amino acid identity of VP1 gene
126	dsDNA	Sepolyvirales	Polyomaviridae	Betapolyomavirus	Betapolyomavirus secumuris	YNMIX-YNSP116	Mus pahari	Betapolyomavirus secumuris	VP1	95.9	5038	YNSP116	known		None	<90% amino acid identity of VP1 gene
127	dsDNA-RT	Blubervirales	Hepadnaviridae	Orthohepadnavirus	Yunnan rodent orthohepadnavirus 1	CXYA-YNSC39	Rattus tanezumi, Rattus norvegicus	Ground squirrel hepatitis virus	DNA pol	62.3	3390	YNSC39	novel		> 20% nucleotide sequence divergence of complete genomes	ICTV
128	ssDNA	Cirlivirales	Circoviridae	Circovirus	Circovirus kiore	HHLX-YNSF99	Eothenomys miletus	Circovirus kiore	Rep	96.7	2250	YNSF99	known		80% genome-wide nucleotide sequence identity	ICTV
129	ssDNA	Cirlivirales	Circoviridae	Circovirus	tawny owl-associated circovirus	CXCX-YNSP34	Rattus norvegicus	tawny owl-associated circovirus	Rep	98.3	1805	YNSP34	known		80% genome-wide nucleotide sequence identity	ICTV
130	ssDNA	Cirlivirales	Circoviridae	Circovirus	Wufeng shrew circovirus 1	HHMIX-YNSP119	Anourosorex squamipes	Wufeng shrew circovirus 1	Rep	95	2344	YNSP119	known		80% genome-wide nucleotide sequence identity	ICTV
131	ssDNA	NA	Anelloviridae	Aleptorquevirus	Aleptorquevirus culic1	ZTMIX-YNSP194	Rattus tanezumi	Aleptorquevirus culic1	DNA pol	92.3	2136	YNSP194	known		None	<90% amino acid identity of DNA pol gene
132	ssDNA	NA	Anelloviridae	Aleptorquevirus	Yunnan rodent aleptorquevirus virus 1	BNMH-YNSP68	Rattus tanezumi	Aleptorquevirus culic1	DNA pol	80.1	2140	YNSP68	novel		None	<90% amino acid identity of DNA pol gene
133	ssDNA	NA	Anelloviridae	NA	Yunnan rodent anellovirus virus 1	CXYR-YNSP53	Rattus tanezumi	Etatorquevirus felid1	DNA pol	44.6	1802	YNSP53	novel		None	<90% amino acid identity of DNA pol gene
134	ssDNA	NA	Anelloviridae	NA	Yunnan rodent anellovirus virus 2	BSCN-YNSF222	Dremomys pyrrhomerus	Marmot associated torque teno virus	DNA pol	64.3	2112	YNSF222	novel		None	<90% amino acid identity of DNA pol gene
135	ssDNA	NA	Anelloviridae	NA	Yunnan rodent anellovirus virus 3	YNMIX-YNSF109	Mus musculus	Neotofec virus RodL2_5	DNA pol	40	2585	YNSF109	novel		None	<90% amino acid identity of DNA pol gene
136	ssDNA	NA	Anelloviridae	NA	Yunnan rodent anellovirus virus 4	DHLC-YNSF11	Rattus tanezumi	Torque teno felid virus 1	DNA pol	47.5	2275	YNSF11	novel		None	<90% amino acid identity of DNA pol gene
137	ssDNA	NA	Anelloviridae	NA	Yunnan rodent anellovirus virus 5	CXLF-YNSF59	Rattus tanezumi	Torque teno rodent virus 1	DNA pol	41.8	2305	YNSF59	novel		None	<90% amino acid identity of DNA pol gene
138	ssDNA	NA	Anelloviridae	NA	Yunnan rodent anellovirus virus 6	DLHQ-YNSF84	Apodemus chevrieri	Wawtorquevirus crice2	DNA pol	29.7	2327	YNSF84	novel		None	<90% amino acid identity of DNA pol gene
139	ssDNA	NA	Anelloviridae	NA	Yunnan rodent anellovirus virus 7	BSCN-YNSF79	Callosciurus erythraeus	Marmot associated torque teno virus	DNA pol	38.6	1882	YNSF79	novel		None	<90% amino acid identity of DNA pol gene
140	ssDNA	NA	Anelloviridae	NA	Yunnan rodent anellovirus virus 8	YXHN-YNSF218	Dremomys pernyi	Marmot associated torque teno virus	DNA pol	39.1	2394	YNSF218	novel		None	<90% amino acid identity of DNA pol gene
141	ssDNA	NA	Anelloviridae	NA	Yunnan rodent anellovirus virus 9	BSCN-YNSF79	Callosciurus erythraeus	Marmot associated torque teno virus	DNA pol	39.6	2254	YNSF79	novel		None	<90% amino acid identity of DNA pol gene
142	ssDNA	NA	Anelloviridae	NA	Yunnan rodent anellovirus virus 10	BSCN-YNSF79	Callosciurus erythraeus	Marmot associated torque teno virus	DNA pol	39.6	2276	YNSF79	novel		None	<90% amino acid identity of DNA pol gene
143	ssDNA	NA	Anelloviridae	NA	Yunnan rodent anellovirus virus 11	YXHN-YNSF218	Dremomys pernyi	Marmot associated torque teno virus	DNA pol	56.2	1152	YNSF218	novel		None	<90% amino acid identity of DNA pol gene
144	ssDNA	NA	Anelloviridae	NA	Yunnan rodent anellovirus virus 12	YXHN-YNSF218	Dremomys pernyi	Marmot associated torque teno virus	DNA pol	58.1	2404	YNSF218	novel		None	<90% amino acid identity of DNA pol gene
145	ssDNA	NA	Anelloviridae	NA	Yunnan rodent anellovirus virus 13	YXHN-YNSF218	Dremomys pernyi	Marmot associated torque teno virus	DNA pol	58.1	2137	YNSF218	novel		None	<90% amino acid identity of DNA pol gene
146	ssDNA	NA	Anelloviridae	NA	Yunnan rodent anellovirus virus 14	BSCN-YNSF222	Dremomys pyrrhomerus	Marmot associated torque teno virus	DNA pol	59.3	2184	YNSF222	novel		None	<90% amino acid identity of DNA pol gene
147	ssDNA	NA	Anelloviridae	Wawtorquevirus	Wawtorquevirus crice2	KMLQ-YNSF140	Rattus norvegicus	Rodent Torque teno virus 3	DNA pol	95.8	2467	YNSF140	known		None	<90% amino acid identity of DNA pol gene
148	ssDNA	NA	Anelloviridae	Wawtorquevirus	Yunnan rodent wawtorquevirus virus 1	CXLF-YNSP59	Rattus tanezumi	Wawtorquevirus crice2	DNA pol	75.3	2087	YNSP59	novel		None	<90% amino acid identity of DNA pol gene
149	ssDNA	NA	Anelloviridae	Wawtorquevirus	Yunnan rodent wawtorquevirus virus 2	NJLS-YNSF17	Rattus andamanensis	Wawtorquevirus crice2	DNA pol	77	2591	YNSF17	novel		None	<90% amino acid identity of DNA pol gene
150	ssDNA	Piccovirales	Parvoviridae	Amdoparvovirus	Yunnan rodent amdoparvovirus 1	YNMIX-YNSF213	Micromys minutus	Amdoparvovirus carnivoran5	NS1	72.3	4748	YNSF213	novel		None	<90% amino acid identity of NS1 gene
151	ssDNA	Piccovirales	Parvoviridae	Bocaparvovirus	Porcine bocavirus	HHSP-YNSP156	Rattus norvegicus	Porcine bocavirus	NS1	99.8	5256	YNSP156	known		None	<90% amino acid identity of NS1 gene
152	ssDNA	Piccovirales	Parvoviridae	Chaphamaparvovirus	Yunnan rodent chaphamaparvovirus 1	CXDY-YNSC63	Rattus norvegicus	Macaca fascicularis chapparvovirus	NS1	54.3	4418	YNSC63	novel		None	<90% amino acid identity of NS1 gene
153	ssDNA	Piccovirales	Parvoviridae	Chaphamaparvovirus	Rat parvovirus 2	QJFY-YNSP181	Rattus tanezumi	Rat parvovirus 2	NS1	98	4232	YNSP181	known		None	<90% amino acid identity of NS1 gene
154	ssDNA	Piccovirales	Parvoviridae	Dependoparvovirus	Anser anser dependoparvovirus	BNML-YNSC33	Rattus tanezumi	Anser anser dependoparvovirus	NS1	94.6	4359	YNSC33	known		None	<90% amino acid identity of NS1 gene
155	ssDNA	Piccovirales	Parvoviridae	Dependoparvovirus	Yunnan rodent dependoparvovirus 1	CXLF-YNSC92	Rattus andamanensis	Anser anser dependoparvovirus	NS1	75.3	2205	YNSC92	novel		None	<90% amino acid identity of NS1 gene
156	ssDNA	Piccovirales	Parvoviridae	Dependoparvovirus	Yunnan rodent dependoparvovirus 2	LJGC-YNSC73	Eothenomys miletus	Dependoparvovirus sp.	NS1	70.3	4348	YNSC73	novel		None	<90% amino acid identity of NS1 gene
157	ssDNA	Piccovirales	Parvoviridae	Dependoparvovirus	Yunnan rodent dependoparvovirus 3	DLXY-YNSC26	Rattus norvegicus	Murine adeno-associated virus 1	NS1	74.3	4328	YNSC26	novel		None	<90% amino acid identity of NS1 gene
158	ssDNA	Piccovirales	Parvoviridae	Erythroparvovirus	Yunnan tree shrew erythroparvovirus 1	BSMIX-YNSF104	Tupaia belangeri	Erythroparvovirus rodent1	NS1	69	5360	YNSF104	novel		None	<90% amino acid identity of NS1 gene
159	ssDNA	Piccovirales	Parvoviridae	NA	Yunnan rodent parvovirus 1	LJYL-YNSF76	Eothenomys miletus	Artiparvovirus chiropteran1	NS1	32.1	5592	YNSF76	novel		None	<90% amino acid identity of NS1 gene
160	ssDNA	Piccovirales	Parvoviridae	NA	Yunnan rodent parvovirus 2	DLYL-YNSP87	Eothenomys miletus	Dependoparvovirus anseriform1	NS1	37.3	2331	YNSP87	novel		None	<90% amino acid identity of NS1 gene
161	ssDNA	Piccovirales	Parvoviridae	Protoparvovirus	Protoparvovirus rodent1	BNML-YNSC33	Rattus norvegicus	Protoparvovirus rodent1	NS1	92	5069	YNSC33	known		None	<90% amino acid identity of NS1 gene
162	ssDNA	Piccovirales	Parvoviridae	Tetraparvovirus	Yunnan rodent tetraparvovirus 1	BSCN-YNSP222	Dremomys pyrrhomerus	Streptococcus pneumoniae	NS1	67.7	5197	YNSP222	novel		None	<90% amino acid identity of NS1 gene
