## Supplementary Table 4 for "Small mammals in biodiversity hotspot harbor viruses of epidemic potential"

### Sheet: Sheet1
Supplementary Table 4: Viruses of emergence risk (VOERs) identified in this study.
no.	virus_species	virus_family	genome_type	criteria_for_identification	%positive_groups	compared_to_pathogens	host_species	host_family	%similarity	potential_disease-causing
1	Ryukyu mammarenavirus	Arenaviridae	ssRNA_virus	1	0.444444	Lymphocytic choriomeningitis mammarenavirus	Mus musculus	Muridae	69.2	Meningitis and Encephalitis
2	Wenzhou virus	Arenaviridae	ssRNA_virus	1	8.88889	Lassa mammarenavirus	Rattus norvegicus	Muridae	54.8	Hemorrhagic fever
3	Yunnan rodent mammarenavirus 1	Arenaviridae	ssRNA_virus	1	0.888889	Lymphocytic choriomeningitis mammarenavirus	Niviventer fulvescens	Muridae	47.8	Meningitis and Encephalitis
4	Yunnan shrew mammarenavirus 1	Arenaviridae	ssRNA_virus	1	0.444444	Lassa mammarenavirus	Crocidura fuliginosa	Soricidae	38.1	Hemorrhagic fever
5	Yunnan shrew orthobornavirus 1	Bornaviridae	ssRNA_virus	2	0.444444	Borna disease virus 2	Crocidura fuliginosa	Soricidae	88.5	Encephalitis
6	Yunnan rodent norovirus 1	Caliciviridae	ssRNA_virus	1	4	Norovirus GI	Rattus tanezumi	Muridae	49.2	Gastroenteritis
7	Lucheng Rn rat coronavirus	Coronaviridae	ssRNA_virus	3	2.66667	-	Rattus tanezumi	Muridae	-	-
8	Coronavirus AcCoV-JC34	Coronaviridae	ssRNA_virus	3	1.33333	-	Apodemus chevrieri	Muridae	-	-
9	Orthohantavirus hantanense	Hantaviridae	ssRNA_virus	2	0.444444	Hantaan orthohantavirus	Niviventer confucianus	Muridae	97.7	Hemorrhagic Fever with Renal Syndrome
10	Orthohantavirus seoulense	Hantaviridae	ssRNA_virus	2	5.33333	Seoul orthohantavirus	Rattus norvegicus	Muridae	98.9	Hemorrhagic Fever with Renal Syndrome
11	Orthohantavirus luxiense	Hantaviridae	ssRNA_virus	1	1.77778	Tula orthohantavirus	Eothenomys miletus	Cricetidae	80.5	Hemorrhagic Fever with Renal Syndrome
12	Orthohantavirus caobangense	Hantaviridae	ssRNA_virus	1	0.444444	Hantaan orthohantavirus	Anourosorex squamipes	Soricidae	78	Hemorrhagic Fever with Renal Syndrome
13	Rocahepevirus ratti	Hepeviridae	ssRNA_virus	3	4.44444	Hepatitis E virus	Eothenomys miletus	Cricetidae	67.8	Hepatitis
14	Yunnan shrew orthonairovirus 1	Nairoviridae	ssRNA_virus	1/3	2.66667	Crimean-Congo hemorrhagic fever orthonairovirus	Suncus murinus	Soricidae	60.6	Hemorrhagic fever
15	Yunnan shrew orthonairovirus 2	Nairoviridae	ssRNA_virus	1	0.444444	Crimean-Congo hemorrhagic fever orthonairovirus	Crocidura attenuata	Soricidae	58.6	Hemorrhagic fever
16	Yunnan shrew morbillivirus 1	Paramyxoviridae	ssRNA_virus	1	0.444444	Measles morbillivirus	Suncus murinus	Soricidae	66.3	Pneumonia and Encephalitis
17	Yunnan rodent phlebovirus 1	Phenuiviridae	ssRNA_virus	1	2.66667	Rift Valley fever virus	Rattus tanezumi	Muridae	59.4	Hemorrhagic fever
18	Aichivirus A	Picornaviridae	ssRNA_virus	3	11.1111	Aichivirus A	Rattus tanezumi	Muridae	98.8	Gastroenteritis
19	Yunnan rodent kobuvirus 1	Picornaviridae	ssRNA_virus	3	10.6667	Aichivirus A	Rattus tanezumi	Muridae	42.8	Gastroenteritis
20	Rotavirus B	Sedoreoviridae	dsRNA_virus	2	5.33333	Rotavirus B	Rattus tanezumi	Muridae	96.3	Diarrhea
21	Rotavirus A	Sedoreoviridae	dsRNA_virus	2	2.66667	Rotavirus A	Niviventer andersoni	Muridae	91	Diarrhea
22	Yunnan shrew orbivirus 2	Sedoreoviridae	dsRNA_virus	3	2.66667	-	Crocidura fuliginosa	Soricidae	-	-
23	Mammalian orthoreovirus	Spinareoviridae	dsRNA_virus	3	5.33333	Mammalian orthoreovirus	Rattus tanezumi	Muridae	99.5	Flu-like Illness
24	Yunnan shrew betaretrovirus 1	Retroviridae	RT-ssRNA_virus	3	6.22222	-	Suncus murinus	Soricidae	-	-
Criteria used:
1. Phylogenetic clustering with well-known human pathogens or vector-borne virus group. (such as mammarenavirus, norovirus, orthornairovirus, and morbillivirus)
2. Sharing over 80% amino acid identity in conserved genes (RdRp or DNA pol) with established pathogenic viruses affecting humans.
3. Evidence of frequent transmission, demonstrated by its presence in at least three host species across more than two mammalian families.
